# Atypical memory B cells form a pre-plasmacellular reservoir for steady-state IgD responses to common nasopharyngeal antigens

**DOI:** 10.1101/2023.08.29.554748

**Authors:** Roser Tachó-Piñot, Habib Bashour, Martyna Filipska, Sonia Tejedor-Vaquero, Leire de Campos-Mata, Alba Sáez-Gordón, Júlia Perera-Bel, Mauricio Guzman, Xavi Marcos-Fa, Pablo Canales-Herrerias, Jorge Domínguez-Barragán, Berta Arcós-Ribas, Andrei Slabodkin, Maria Chernigovskaya, María Luisa Rodríguez de la Concepción, José Gutierrez-Marcos, Ana García-García, Andrés Nascimento-Osorio, Mariona Pascal, Laia Alsina, Juan I. Aróstegui, Saurabh Mehandru, Charlotte Cunningham-Rundles, Jorge Carrillo, Giuliana Magri, Victor Greiff, Andrea Cerutti

**Affiliations:** Translational Clinical Research Program, Hospital del Mar Research Institute; Barcelona, Spain; School of Life Sciences, University of Warwick; Coventry CV4 7A, UK; Department of Immunology, University of Oslo and Oslo University Hospital; Oslo, Norway; Bioinformatics Unit, Research Programme on Biomedical Informatics, MARGenomics, Scientific & Technical Services, Institute “Hospital del Mar” for Medical Investigations (IMIM); Barcelona, Spain; Precision Immunology Institute, Icahn School of Medicine at Mount Sinai; New York, USA; Henry D. Janowitz Division of Gastroenterology, Department of Medicine, Icahn School of Medicine at Mount Sinai; New York, USA; IrsiCaixa AIDS Research Institute, Campus Can Ruti; Badalona, Spain; Pediatric Allergy and Clinical Immunology Dept., Clinical Immunology and Primary Immunodeficiencies Unit, Hospital Sant Joan de Déu; Barcelona, Spain; Study Group for Immune Dysfunction Diseases in Children, Institut de Recerca Sant Joan de Déu; Barcelona, Spain; Clinical Immunology Unit, Hospital Sant Joan de Déu-Hospital Clínic; Barcelona, Spain; Neuromuscular Pathology Unit, Neurology Service, Hospital Sant Joan de Déu-Hospital Clínic Barcelona; Spain; Immunology Service, Biomedical Diagnostics Center, Hospital Clinic; Barcelona, Spain; Institut d’Investigacions Biomèdiques August Pi i Sunyer (IDIBAPS); Barcelona, Spain; Departament of Medicine, Universitat de Barcelona; Barcelona, Spain; RETICS Asma, reacciones adversas y alérgicas (ARADYAL) and RICORS Red De Enfermedades Inflamatorias (REI), Instituto de Salud Carlos III; Madrid, Spain; Deptartment of Surgery and Surgical Specializations, Facultat de Medicina i Ciències de la Salut, University of Barcelona; Barcelona, Spain; Departments of Medicine and Pediatrics, The Prism Immunology Institute, The Icahn School of Medicine at Mount Sinai; New York, USA; Germans Trias i Pujol Research Institute (IGTP), Campus Can Ruti; Badalona, Spain; CIBERINFEC. Instituto de Salud Carlos III; Madrid, Spain; Immunology Unit, Department of Biomedical Sciences, Faculty of Medicine and Health Sciences, University of Barcelona; Barcelona, Spain; Department of Medicine, Icahn School of Medicine at Mount Sinai; New York, USA; Catalan Institute for Research and Advanced Studies (ICREA); Barcelona, Spain

## Abstract

The human nasopharyngeal mucosa includes organized lymphoepithelial structures continually engaged in frontline immune responses to aerodigestive antigens. Advancing our understanding of these responses might lead to the development of new strategies for the prevention and treatment of common immune disorders such as allergies. Here we identified a hitherto elusive tonsillar subset of atypical IgD class-switched IgD^+^IgM^-^ memory (IgD-ME) B cells that were clonally related to IgD^+^IgM^−^ germinal center (IgD-GC) B cells and IgD-secreting IgD^+^IgM^−^ plasma cells (IgD-PCs) but not anergic IgD^+^IgM^−^ B cells. Consistent with their pre-plasmacellular properties, IgD-ME B cells served as preferential precursors of IgD-PCs over IgD-GC B cells. IgD antibodies from IgD^+^IgM^−^ cells acquired reactivity to multiple oral, airborne and commensal antigens through a mutation-dependent pathway involving both innate and adaptive signals. Thus, IgD-ME B cells may form a ready-to-use pre-plasmacellular reservoir for steady-state IgD responses likely aimed at enhancing nasopharyngeal homeostasis.

**One Sentence Summary:** Tonsillar atypical memory B cells form a ready-to-use pre-plasmacellular repertoire for IgD responses to common aerodigestive antigens.
