## Supplementary material for "Atypical memory B cells form a pre-plasmacellular reservoir for steady-state IgD responses to common nasopharyngeal antigens": Table S1

### Sheet: Table 1
	A-HCs; (n=10), n (%)	P-HCs; (n=6), n (%)	XLA; (n=1), n (%)	HIES ; (n=2), n (%)	HIDS; (n=11), n (%)	FMF; (n=2), n (%)	CDG; (n=3), n (%)	CVID; (n=25), n (%)	HIGM1 ; (n=3), n (%)	MyD88- def (n=2), n (%)	LOCID ;(n=1), n (%)	STAT3- GOF s.; (n=1), n (%)
Sex
Male	3 (30)	2 (33.3)	1 (100)	1 (50)	5 (45.5)	2 (100)	1 (33.3)	14 (56)	3 (100)	1 (50)	0 (0)	0 (0)
Female	7 (70)	4 (66.7)	0 (0)	1 (50)	6 (54.5)	0 (0)	2 (66.7)	11 (44)	0 (0)	1 (50)	1 (100)	1 (100)
Age (mean±SD)	48.1±23	8±7.1¶	45	11±4.2	11.7±8.1	26±25.5	16.7±6	50±12.1¥	-	20.5±2.1	19	20
Allergy, including asthma
Yes	0 (0)	0 (0)	-	1 (50)	0 (0)	0 (0)	0 (0)	-	-	0 (0)	0 (0)	0 (0)
No	10 (100)	6 (100)	-	1 (50)	11 (100)	1 (50)	3 (100)	-	-	2 (100)	1 (100)	1 (100)
No data	-	-	-	-	-	1 (50)	-	-	-	-	-	-
Serum Ig (mean±SD)
IgD (μg/mL)	92.4±78.5	226.4±15 0.9	BLD	955.7±44 4.4	613.8±42 1.3	276.8±19 8.2	166.3±47	8.4±22.5	BLD	BLD	BLD	BLD
IgE (kU/L)	2-21485	2-69685	-	2951.5±3 700.3	145.4±11 4.7	51.4±0.6	-	-	-	36±2.8	-	<1
IgG (mg/dL)	1118±25186	779±3.487	33	1118.9±3 02	-	-	-	271.1±16 5.8	-	878.7±31	1111	813.2
IgA (mg/dL)	262±11986	32.6-30588	7	410±10	-	-	-	15±15.7	-	107.7±27. 8	86.4	8.2
IgM (mg/dL)	147±8486	37.4-24288	5	92±30.5	-	-	-	51±98	-	34.8±12.1	160.3	52.2
Immuno- phenotype (mean±SD)
Total lymphocytes [per mm3]	-	-	-	2600±254 5.6	-	-	-	-	-	2100±141 .4	500	900
B cells [%]	-	5.3±3.6	20	10±4.9	-	-	-	10±9.6	-	20.6±0.8	4.1	-
	-	-	2.4	6.8±4.8	-	-	-	3.1±5.9	-	12.9±3.7	15.6	0.3
T cells [%]	-	-	74	77.8±4.5	-	-	-	70±13	-	66±1.4	70.5	-
Genotype					MVK*: HOM; 4 (36.4) COMP- HET; 6 (54.5) UNKN; 1 (9.1)			CTLA4*; 2 (13.5)
				PGM3*; 1 (50) CARD11*; 1 (50)		MEFV* (HOM); 2 (100)	POMT1*; 2 (66.7) GMPPB*; 1 (33.3)	NFKB1*; 2 (13.5)
	N/A	N/A	BTK*; 1 (100)					NFKB2*; 1 (6.75)	CD40L*; 3 (100)	MYD88*; 2 (100)	RAG2*; 1 (100)	STAT3§; 1 (100)
								TNFRSF1 3B*; 8 (32)
								UNKN; 12 (48)
