## Supplementary material for "Atypical memory B cells form a pre-plasmacellular reservoir for steady-state IgD responses to common nasopharyngeal antigens": Table S2

### Sheet: Hoja1
	IgH genes					IgL genes
	IGHV	IGHD	IGHJ	No. of mutations	% V identity	Isotype	IGLV	IGLJ	% V identity
mAb 2	IGHV4-34*01	IGHD1-26*01	IGHJ6*02	31	89.347	Kappa	IGKV3-20*01	IGKJ3*01	94.077
mAb 3	IGHV3-74*01,IGHV3-74*03	IGHD5-24*01	IGHJ6*02	6	97.966	Kappa	IGKV2D-29*02	IGKJ1*01	99.331
mAb 7	IGHV3-33*01,IGHV3-33*04,IGHV3-33*06	IGHD1/OR15-1a*01,IGHD1/OR15-1b*01,IGHD3-3*01	IGHJ4*02,IGHJ4*03	35	88.014	Kappa	IGKV1-5*03	IGKJ1*01	90.78
mAb 8	IGHV3-23*01,IGHV3-23D*01	IGHD1-26*01,IGHD1/OR15-1a*01,IGHD1/OR15-1b*01	IGHJ6*02	23	92.203	Kappa	IGKV1-6*01	IGKJ3*01	93.262
mAb 9	IGHV3-7*03	IGHD3-3*01	IGHJ5*02	10	96.587	Kappa	IGKV3-15*01	IGKJ1*01	97.213
mAb 10	IGHV3-30*18,IGHV3-30-5*01	IGHD2-2*01,IGHD2-2*02,IGHD2-2*03	IGHJ6*02	0	100.000	Kappa	IGKV1-5*03	IGKJ2*01	99.644
mAb 47	IGHV4-34*01	IGHD2-21*02,IGHD3-16*01,IGHD3-16*02	IGHJ4*02	36	87.713	Lambda	IGLV1-51*01	IGLJ3*02	93.836
mAb 48	IGHV3-30-3*01	IGHD6-6*01	IGHJ6*03	37	87.415	Lambda	IGLV2-8*01	IGLJ2*01,IGLJ3*01,IGLJ3*02	93.197
mAb 49	IGHV3-21*01,IGHV3-21*06	IGHD5-24*01	IGHJ4*02	22	92.542	Lambda	IGLV3-21*02	IGLJ2*01,IGLJ3*01	94.755
mAb 50	IGHV1-3*04	IGHD2-15*01,IGHD6-19*01	IGHJ3*01,IGHJ3*02	29	90.136	Lambda	IGLV1-40*01	IGLJ3*02	91.611
mAb 54	IGHV3-30-3*01,IGHV3-30-3*02	IGHD1-1*01,IGHD1-20*01,IGHD1-7*01	IGHJ6*02	49	83.39	Kappa	IGKV2-28*01,IGKV2D-28*01	IGKJ3*01	95.652
mAb 57	IGHV3-30*18,IGHV3-30-5*01	IGHD1-1*01,IGHD1-20*01,IGHD1-7*01	IGHJ4*02	43	85.424	Kappa	IGKV1-5*03	IGKJ1*01	90
mAb 67	IGHV3-30-3*01	IGHD2-8*02	IGHJ6*02	35	88.095	Lambda	IGLV1-51*01	IGLJ2*01,IGLJ3*01	93.898
mAb 68	IGHV3-30-3*01	IGHD6-6*01	IGHJ6*02	49	83.446	Lambda	IGLV1-51*01	IGLJ2*01,IGLJ3*01	93.426
mAb 69	IGHV3-30*04,IGHV3-30-3*03	IGHD2-8*02	IGHJ6*02	33	88.851	Lambda	IGLV1-51*01,IGLV1-51*02	IGLJ2*01,IGLJ3*01	91.864
mAb 70	IGHV3-30-3*01	IGHD2-8*02	IGHJ6*02	36	87.838	Lambda	IGLV1-51*01	IGLJ3*02	92.708
mAb 71	IGHV4-38-2*01	IGHD3-3*01,IGHD3-9*01,IGHD4-11*01	IGHJ6*02	26	91.156	Lambda	IGLV2-8*01	IGLJ2*01,IGLJ3*01	92.568
mAb 94	IGHV4-34*01	IGHD1/OR15-1a*01,IGHD1/OR15-1b*01	IGHJ6*01	26	91.096	Lambda	IGLV2-8*01	IGLJ2*01,IGLJ3*01	95.105
mAb 95	IGHV3-30-3*01	IGHD3-10*01,IGHD3-10*02,IGHD3-16*02	IGHJ6*02	33	88.851	Lambda	IGLV1-51*01	IGLJ2*01,IGLJ3*01	93.426
mAb 96	IGHV3-30*04,IGHV3-30*14,IGHV3-30*16	IGHD1-1*01	IGHJ1*01	37	87.241	Lambda	IGLV1-51*01	IGLJ1*01	95.156
mAb 98	IGHV3-30-3*01	IGHD3-22*01	IGHJ6*02	28	90.541	Lambda	IGLV1-51*01	IGLJ2*01,IGLJ3*01	92.881
mAb 99	IGHV4-30-2*01	IGHD7-27*01	IGHJ5*01,IGHJ5*02	23	92.282	Lambda	IGLV3-9*01	IGLJ1*01	90.493
mAb 100	IGHV4-34*01,IGHV4-34*04,IGHV4-34*12	IGHD4-11*01,IGHD4-17*01,IGHD4-4*01	IGHJ6*02	40	86.111	Lambda	IGLV2-8*01	IGLJ3*02	91.554
